# Rapidly evolving aphid gall effector proteins exhibit saposin-like folds

**DOI:** 10.64898/2026.03.27.712717

**Authors:** Fatema Bhinderwala, Aishwarya Korgaonkar, Kota Gopalakrishna, Thomas C. Mathers, Shuji Shigenobu, J. Fernando Bazan, Saskia A. Hogenhout, Guillermo Calero, Angela M. Gronenborn, David L. Stern

## Abstract

Many insects manipulate plants by injecting effector proteins. In one extreme example of this molecular “hijacking”, *Hormaphis cornu* aphids inject bicycle proteins into *Hamamelis virginiana*, contributing to the development of novel organs called galls. Bicycle proteins share no amino acid sequence similarity with proteins of known function. Here, we report the crystal structures of two divergent bicycle proteins. Both proteins contain saposin-like folds: one with multiple disulfide bonds exhibits a swapped domain topology; the other has no disulfide bonds and possesses two distinct, tandem domains. To explore the structural evolution of bicycle proteins, we attempted to predict bicycle protein structures with Alphafold2 (AF2) and other deep learning programs. While AF2 did not recover the two experimental structures using existing databases, it succeeded when provided with multiple sequence alignments (MSAs) of protein sequences from newly sequenced closely related species. Using this approach, we generated 2400 high-confidence bicycle protein predictions from seven aphid species. While all aphid bicycle proteins contain predicted saposin-like folds, they display a vast diversity of structural and physicochemical properties. While this diversity thwarts prediction of conserved functions encoded in structure, it suggests that bicycle proteins have evolved to target diverse plant processes and/or to evade plant immune surveillance. Our extension of AF2 with custom MSAs of proteins from closely related species provides a generalizable, powerful approach for predicting structures of rapidly evolving protein families.

**Significance statement:** Parasites introduce specialized “effector” proteins into hosts to suppress host immunity and to release nutrients. The molecular functions and structures of most effector proteins are unknown. Effector proteins often evolve rapidly and share no similarity with proteins of known function. Here, we demonstrate that machine learning algorithms can predict the structures of aphid “bicycle” effector proteins when supplemented with data from closely related species. We exploit this finding to generate predictions of 2400 bicycle protein structures. Aphid bicycle proteins exploit a common folding motif, yet exhibit topologically distinct structures that form separate structural clusters. Despite the clustering of these proteins in structure space, they occupy a nearly uniformly physicochemical space, suggesting that they encode a large diversity of molecular functions.
