## Supplementary material for "Rapidly evolving aphid gall effector proteins exhibit saposin-like folds": TableS4

### Sheet: all_hits_G3873
Database	Target Hit	Score	Probability	E-value	Sequence ID	Alignment Length	Query Length	Target Length	Taxonomy
Foldseek Results for G3873
BFVD	A0A6J7WZE1	35	0.14	3.74e+0	11.3	97	198	110	uncultured Caudovirales phage
	P36867	34	0.13	5.90e+0	9.8	71	198	80	Lymantria dispar multiple nucleopolyhedrovirus
	A0A6J5KZQ8	33	0.12	8.86e+0	20.7	53	198	65	uncultured Caudovirales phage
	A0A6G5Y659	33	0.12	8.01e+0	6.3	94	198	115	Caudoviricetes sp.
	A0A0P0YKD5	30	0.09	6.53e+0	15.3	98	198	190	Muko virus
	A0A6J7WSJ8	29	0.08	4.14e+0	8.3	132	198	365	uncultured Caudovirales phage
	J7Q210	28	0.08	4.58e+0	22.8	83	198	93	Alphaspiravirus yamagawaense
	A0A866VZ19	28	0.08	4.58e+0	12.2	90	198	241	Salamander influenza-like virus
	A0A1C9C5A5	28	0.08	5.07e+0	14.1	120	198	399	Heterosigma akashiwo virus 01
	A0A6M2ZI21	28	0.08	8.86e+0	10.4	86	198	509	Synechococcus phage S-SCSM1
	A0A401IPJ0	28	0.08	8.01e+0	12.5	104	198	1139	Penaeus monodon endogenous nimavirus
	A0A481W595	27	0.07	8.01e+0	17.3	69	198	65	unclassified Cornellvirus
	A0A6G5YDJ2	27	0.07	5.90e+0	13	69	198	66	Caudoviricetes sp.
	A0A8S5QME9	27	0.07	7.23e+0	14.2	91	198	104	CrAss-like virus sp. ctYsL76
	A0A7R8MNB7	27	0.07	8.42e+0	17.4	86	198	228	Klebsiella phage vB_KqM-Westerburg
	A0A650EXB0	26	0.06	9.81e+0	17.3	75	198	115	Synechococcus phage B23
	A0A7G9V0P9	26	0.06	6.87e+0	14.6	82	198	118	Ruegeria phage Tedan
	Q5V8X2	26	0.06	6.21e+0	10.3	97	198	281	Influenza B virus (B/Memphis/3/89)
	I1TQA9	26	0.06	3.93e+0	13.7	124	198	299	Pseudomonas phage Lu11
	F4ZH09	25	0.06	6.87e+0	15.9	88	198	78	Cotesia vestalis bracovirus
	A0A1S5V048	25	0.06	9.32e+0	14.2	126	198	105	Moumouvirus sp.
	B2CWA6	24	0.05	5.61e+0	12.8	140	198	151	Myxoma virus
	A0A8S5S5P8	24	0.05	6.53e+0	10.7	149	198	422	Myoviridae sp. cthAo37
	A0A516LFT9	23	0.04	7.61e+0	13.7	80	198	82	Prokaryotic dsDNA virus sp.
	A0A160DJL3	23	0.04	7.61e+0	12.5	80	198	98	Orchidvirus
	Q9YPJ7	23	0.04	8.86e+0	14.5	124	198	103	Fowlpox virus
	A0A4Y1PW79	23	0.04	7.23e+0	6.9	159	198	209	Aeromonas phage Akh-2
	A0A6J5NT48	23	0.04	8.01e+0	17.6	113	198	251	uncultured Caudovirales phage
	A0A8S5NPZ2	23	0.04	8.42e+0	10.9	146	198	438	Myoviridae sp. ctj3P51
	A0A6J5MVY7	21	0.03	9.32e+0	7	85	198	100	uncultured Caudovirales phage
	A0A6J5KKY3	20	0.03	9.81e+0	11.5	121	198	150	uncultured Caudovirales phage
AFDB-proteome	AF-Q4DR50-F1-model_v6	30	0.09	7.79e+0	14.7	102	198	469	Trypanosoma cruzi strain CL Brener
	AF-C0NDT8-F1-model_v6	30	0.09	4.03e+0	10	119	198	1000	Histoplasma capsulatum G186AR
	AF-Q4DD56-F1-model_v6	29	0.08	5.46e+0	12.8	125	198	468	Trypanosoma cruzi strain CL Brener
AFDB50	AF-A0A507SN06-F1-model_v6	38	0.18	8.96e+0	8.4	142	198	112	Mycoplasmopsis mucosicanis
	AF-L7LF02-F1-model_v6	34	0.13	9.43e+0	10.8	111	198	115	Gordonia sihwensis NBRC 108236
BFMD	LevyLab_Q8X8M6_V1_5_relaxed_B	28	0.08	3.87e+0	12	91	198	138	Homo sapiens
	LevyLab_O60232_V1_3_relaxed_B	26	0.06	6.43e+0	11.3	79	198	199	Homo sapiens
	ModelArchive_ma-low-csi-0278_B	25	0.06	8.72e+0	13.2	68	198	151	Homo sapiens
	LevyLab_O95873_V1_5_relaxed_B	24	0.05	7.12e+0	12	108	198	294	Homo sapiens
	ProtVar_O14925_O43615_A	21	0.03	7.12e+0	9	133	198	209	Homo sapiens
	ModelArchive_ma-bak-cepc-0066_A	19	0.02	8.72e+0	12.8	109	198	151	Saccharomyces cerevisiae S288C
CATH50	3.40.630.30 Q10R02 113-296	38	0.18	8.10e+0	16.3	55	198	184	Oryza sativa
	5optR02	33	0.12	5.39e+0	20	50	198	61	Trypanosoma cruzi strain CL Brener
	6g18N02	29	0.08	7.31e+0	13.4	67	198	69	Homo sapiens
	3j81N02	29	0.08	5.67e+0	9.7	72	198	70	Kluyveromyces lactis
	1.10.730.10 Q4D2F2 739-929	29	0.08	3.78e+0	8	99	198	191	Trypanosoma cruzi
	5flxN02	28	0.08	7.70e+0	13.4	67	198	69	Homo sapiens
	1.20.58.160 Q95QX5 245-346	26	0.06	6.95e+0	13.3	90	198	102	Caenorhabditis elegans
	1.10.287.1260 P9WHR9 7-150	25	0.06	6.61e+0	7.9	101	198	144	Mycobacterium tuberculosis
	1.20.120.1920 K7K7A3 1-82	21	0.03	9.92e+0	8.7	91	198	82	Glycine max
GMGC	GMGC10.251_183_520.UNKNOWN_trun_0	35	0.14	3.66e+0	8.5	140	198	253
mgnify_esm30	MGYP000573620618	41	0.23	6.39e+0	11.2	98	198	100
	MGYP000509957379	38	0.18	9.12e+0	8.5	117	198	168
	MGYP001620152883	35	0.14	5.22e+0	13.5	118	198	109
	MGYP001270321108	35	0.14	7.83e+0	10.4	124	198	149
	MGYP002345940260	33	0.12	7.44e+0	12	141	198	696
	MGYP000173017809	32	0.11	6.73e+0	19	100	198	103
PDB100	6zdw-assembly1_AAA	34	0.13	1.83e+0	13.2	121	198	142	Mucor lusitanicus
	5opt-assembly1_R	33	0.12	6.83e+0	20	50	198	141	Trypanosoma cruzi strain CL Brener
	6rxu-assembly1_Ch	30	0.09	9.75e+0	11.6	60	198	66	Thermochaetoides thermophila
	7lvf-assembly1_A	26	0.06	5.87e+0	16.6	78	198	57	Juglans regia
	5tpr-assembly1_B	20	0.03	9.75e+0	10	110	198	400	Trichormus variabilis ATCC 29413
Foldseek Results for G2703
BFVD	A0A3T0IET3	27	0.07	5.87e+0	13.3	90	170	97	Vibrio phage LP.1
	A0A0K2QQY0	25	0.06	6.85e+0	12	108	170	417	Ralstonia phage RSF1
	V5V1T8	21	0.03	9.33e+0	9.7	123	170	687	Escobaria virus
	A0A482IE35	21	0.03	9.82e+0	14.6	75	170	59	Synechococcus phage S-B68
afdb-proteome	AF-A0A5K4ETA7-F1-model_v6	33	0.12	6.29e+0	11.5	95	170	637	Schistosoma mansoni
	AF-P28827-F1-model_v6	26	0.06	9.02e+0	8.5	94	170	1452	Homo sapiens
