## Supplementary material for "Rapidly evolving aphid gall effector proteins exhibit saposin-like folds": TableS5

### Sheet: g3873_N_termimalSaplip
deposit_name	tm_norm_target	RMSD	aligned_len		deposit_name	tm_norm_target	RMSD	aligned_len
N-terminal Saposin-like domain in G3873					C-terminal Saposin-like domain in G3873
5W78	0.44091	3.65	68		5W78	0.44091	3.65	68
5I8R	0.43703	4.22	75		5I8R	0.43703	4.22	75
5W7A	0.43433	3.76	69		5W7A	0.43433	3.76	69
5JG8	0.43428	4.34	77		5JG8	0.43428	4.34	77
2DOB	0.43412	2.53	56		2DOB	0.43412	2.53	56
5I85	0.43278	4.12	75		5I85	0.43278	4.12	75
5I81	0.43226	4.28	77		5I81	0.43226	4.28	77
5FIC	0.43132	4.26	76		5FIC	0.43132	4.26	76
5FI9	0.4285	4.13	75		5FI9	0.4285	4.13	75
3S64	0.42272	2.6	55		3S64	0.42272	2.6	55
3S63	0.42135	4.02	67		3S63	0.42135	4.02	67
5FIB	0.41723	4.48	75		5FIB	0.41723	4.48	75
5W7D	0.41139	4.62	78		5W7D	0.41139	4.62	78
5NXB	0.41117	4.74	79		5NXB	0.41117	4.74	79
1QDM	0.39818	5.11	86		1QDM	0.39818	5.11	86
5W7E	0.39549	5.03	78		5W7E	0.39549	5.03	78
5W7F	0.39121	4.45	73		5W7F	0.39121	4.45	73
4UEX	0.37997	3.85	64		4UEX	0.37997	3.85	64
2JS9	0.37887	3.46	55		2JS9	0.37887	3.46	55
9AVS	0.3758	4.12	63		9AVS	0.3758	4.12	63
2GTG	0.37564	3.43	56		2GTG	0.37564	3.43	56
1M12	0.37257	4.19	65		1M12	0.37257	4.19	65
1NKL	0.36879	4.49	66		1NKL	0.36879	4.49	66
5W7B	0.35607	4.97	73		5W7B	0.35607	4.97	73
1OF9	0.35379	4.17	63		1OF9	0.35379	4.17	63
3BQQ	0.35169	4.14	61		3BQQ	0.35169	4.14	61
5W7C	0.35081	4.88	70		5W7C	0.35081	4.88	70
3BQP	0.34515	4.26	63		3BQP	0.34515	4.26	63
2JSA	0.34465	4.26	63		2JSA	0.34465	4.26	63
8EQU	0.34224	4.39	60		8EQU	0.34224	4.39	60
2R0R	0.34163	4.22	57		2R0R	0.34163	4.22	57
1L9L	0.34042	4.42	61		1L9L	0.34042	4.42	61
2RB3	0.33951	4.4	63		2RB3	0.33951	4.4	63
9I63	0.33794	4.16	57		9I63	0.33794	4.16	57
2R1Q	0.33759	4.43	62		2R1Q	0.33759	4.43	62
1N69	0.33673	3.83	52		1N69	0.33673	3.83	52
6SLR	0.33658	4.26	55		6SLR	0.33658	4.26	55
9AXG	0.33524	3.62	51		9AXG	0.33524	3.62	51
4V2O	0.33471	4.19	54		4V2O	0.33471	4.19	54
6VZD	0.3303	4.27	55		6VZD	0.3303	4.27	55
6VZE	0.32344	3.36	44		6VZE	0.32344	3.36	44
4DDJ	0.31682	3.77	47		4DDJ	0.31682	3.77	47
6W1B	0.31535	4.42	55		6W1B	0.31535	4.42	55
7MBK	0.31284	4.02	53		7MBK	0.31284	4.02	53
1SN6	0.31042	3.29	45		1SN6	0.31042	3.29	45
7P4T	0.30808	3.74	43		7P4T	0.30808	3.74	43
6VYN	0.30735	4.33	55		6VYN	0.30735	4.33	55
5U85	0.30656	3.79	45		5U85	0.30656	3.79	45
2Z9A	0.30504	3.25	41		2Z9A	0.30504	3.25	41
2QYP	0.29175	3.87	44		2QYP	0.29175	3.87	44
3RFI	0.27696	4.08	49		3RFI	0.27696	4.08	49
6VZ0	0.27349	4.14	46		6VZ0	0.27349	4.14	46
