## Supplementary material for "Rapidly evolving aphid gall effector proteins exhibit saposin-like folds": TableS6

### Sheet: g2703_N_terminal_Saplip
deposit_name	tm_norm_target	RMSD	aligned_len		deposit_name	tm_norm_target	RMSD	aligned_len
N-terminal Saposin-like domain in G2703					C-terminal Saposin-like domain in G2703
1QDM	0.49544	4.03	71		5W7E	0.39484	5.83	141
5FIB	0.43762	3.24	54		5W7D	0.39478	5.66	137
5I8R	0.43601	3.25	54		5W78	0.39358	5.6	135
5FI9	0.43255	3.57	62		5W7F	0.39208	5.7	140
5JG8	0.42968	3.19	54		5W7B	0.38909	5.66	136
5I81	0.40525	4.34	60		5W7A	0.38797	5.52	133
3BQP	0.4025	3.9	58		5W7C	0.38617	5.52	133
5I85	0.40138	4.38	61		1QDM	0.36703	5.88	130
3BQQ	0.39949	4.09	60		5I8R	0.34074	5.07	110
1NKL	0.39876	4.02	60		5I81	0.33965	4.92	108
2R1Q	0.39816	3.94	58		5I85	0.33886	4.91	109
5FIC	0.3979	4.11	59		5FI9	0.33458	4.9	106
2RB3	0.3961	3.82	57		5FIB	0.31838	5.9	113
2R0R	0.39441	3.76	58		5NXB	0.31616	5.3	101
1M12	0.39291	3.73	54		5FIC	0.30971	5.83	112
1L9L	0.39134	3.67	55		5JG8	0.30876	5.84	112
1OF9	0.38839	3.74	55		8EQU	0.3021	5.36	94
9I63	0.38804	4.04	58		9AVS	0.27836	5.86	99
3S63	0.38263	4.22	60		6VZE	0.24298	3.52	61
5NXB	0.38255	4.46	61		2QYP	0.24022	4.16	68
3S64	0.38011	4.11	56		9AXG	0.2392	4.68	72
2GTG	0.37564	3.82	54		3S64	0.23822	2.6	55
2DOB	0.37253	3.72	54		3RFI	0.23555	4.1	65
2JSA	0.36956	3.83	56		3S63	0.23521	4.8	71
5W7D	0.36943	4.16	56		1NKL	0.23085	4.15	63
5W7F	0.36648	4.04	55		4DDJ	0.23011	3.94	62
4UEX	0.36114	4.58	62		2Z9A	0.23001	3.95	62
2JS9	0.35491	4.56	60		6SLR	0.22797	4.28	65
9AVS	0.3545	4.26	55		1SN6	0.22757	3.96	64
5W78	0.35418	4.29	57		2GTG	0.22434	3.95	63
5W7C	0.34879	4.76	60		9I63	0.22392	2.94	54
5W7A	0.34723	4.53	56		4V2O	0.22327	4.27	63
5W7E	0.34289	4.77	61		6VZ0	0.22247	3.97	61
5W7B	0.3364	4.65	58		7P4T	0.22117	4.06	61
9AXG	0.31581	3.89	44		1OF9	0.22096	4.2	64
1N69	0.31302	3.74	45		3BQP	0.21973	4.24	62
6SLR	0.30987	4	45		2R0R	0.219	3.68	57
4V2O	0.304	3.83	42		1N69	0.21827	4.61	65
6VZE	0.30181	2.53	33		3BQQ	0.21765	4.42	64
2Z9A	0.29997	3.32	39		2JS9	0.21592	3.04	52
6W1B	0.29877	4.06	43		1M12	0.21577	4.21	61
6VZD	0.28995	4.33	43		2RB3	0.21457	4.4	63
6VZ0	0.28344	2.95	34		6VZD	0.21339	4.64	64
8EQU	0.28248	4.57	47		2JSA	0.21335	4.05	58
4DDJ	0.27857	3.39	34		5U85	0.21297	4.11	61
5U85	0.27516	3.72	37		6W1B	0.21253	4.45	62
3RFI	0.26987	4.1	41		2R1Q	0.21231	4.43	62
1SN6	0.2696	4.05	41		1L9L	0.21115	4.42	61
6VYN	0.26728	4.46	43		6VYN	0.2097	4.32	61
2QYP	0.26711	4.37	42		4UEX	0.20742	3.67	54
7MBK	0.26528	5.04	46		7MBK	0.20483	4.6	61
7P4T	0.24875	4.32	40		2DOB	0.19989	4.56	59
