## Supplementary material for "Rapidly evolving aphid gall effector proteins exhibit saposin-like folds": TableS7

### Sheet: AF2 Dataset summary
	Species	Acyrthosiphon pisum	Hormaphis betulae	Hormaphis hamamelidis	Hormaphis cornu	Hamamalistes spinous	Schlechtendalia chinensis	Tetraneura akinire
	Bicycle genes with AF2 predicted models
		156	623	529	664	1037	789	294	4092
	Protein Characteristics
	Sequence length range	32-414	41-341	38-411	27-637	32-656	31-789	40-1052
	pLDDT range	35.3 - 97.7	33.1- 97.3	34.9-97.2	34.4-97.9	29.4-97.8	32.1-98.7	30.8-96.0
	Structure and sequence space dataset
	Filtered for pLDDT > 60over80% of backbone	61	435	395	427	692	497	35	2542
	Filtered for residue count >70	43	420	386	415	644	490	26	2424
