## Supplementary material for "Rapidly evolving aphid gall effector proteins exhibit saposin-like folds": TableS11

### Sheet: Sheet1
Species	Use	Sample ID	Collection Date	Collection Location	Collection coordinates	Supernova --maxreads	Genome file	Reference	Available from	Genome size	Genome Number scaffolds	Maximum scaffold length	N50	Sum N	GFF file name	Complete BUSCOs	Complete and single-copy BUSCOs	Complete and duplicated BUSCOs	Fragmented BUSCOs	Missing BUSCOs	Total BUSCO groups searched
New genomes
Hamamelistes spinosus	10X library	18-7	2018-07-10	Janelia Research Campus, Ashburn, Virginia, USA	39°04'27.4"N 77°27'54.7"W	144704000
Hamamelistes spinosus	HiC library	21-347	2021-08-16	Shenandoah Retreat, Virginia, USA	39°08'05.5"N 77°52'08.9"W		Hamamelistes_spinosus_v2.1.scaffolds.fa			351833018	4406	46495911	22439108	4853720	hspi_v2.1.augustus.hints.updated.4ix23.clean.gff3	993	980	13	7	13	1013
																0.980257	0.967423	0.0128332	0.00691017	0.0128332
Hormaphis betulae	10X library		2019-06-02	near Hokuto, Yamanashi Prefecture, Japan	35°51'55.2"N 138°32'14.7"E	212000000	Man_190905_maxreads212M_supernova211_out_min500_pseudohap.fasta			366918762	4922	52337479	25929188	7581350	Hbet.Augustus.updated_w_annots.17viii22.gff3	989	966	23	12	12	1013
																0.976308	0.953603	0.0227048	0.011846	0.011846
Hormaphis hamamelidis	10X library	21-445	2021-09-10	Timberline Mountain, Davis, West Virginia, USA	39°03'26.4"N 79°22'59.1"W	139428401	hham-139M-6Dec2022_pseudohap_22iii22_headerEdit.fasta			297363579	9348	4931806	1119836	19148970	Hham.Augustus.updated_w_annots.7viii23_final.gff3	987	937	50	13	13	1013
																0.974334	0.924975	0.0493583	0.0128332	0.0128332
Published genomes
Acyrthosiphon pisum							Acyrthosiphon_pisum_JIC1_v1.0.scaffolds.fa	PMID: 32966576	https://bipaa.genouest.org/sp/acyrthosiphon_pisum_jic1/						Apis.Augustus.updated_w_annots2i23II.gff3	1000	943	57	3	10	1013
																0.987167	0.930898	0.0562685	0.0029615	0.00987167
Schlectendalia chinensis							GCA_019022885.1_Schi1.0_genomic.fna	PMID: 35475184	https://www.ncbi.nlm.nih.gov/datasets/genome/GCA_019022885.1/						Schi.Augustus.updated_w_annots.25ix22.liftoff2GCA.updated_w_annots.26ix25.gff3	990	973	17	5	18	1013
																0.977295	0.960513	0.0167818	0.00493583	0.017769
Tetraneura akinire							tetraneura_10X_genome_133.smplchr.fasta	PMID: 35660862	https://www.ncbi.nlm.nih.gov/datasets/genome/GCA_021307375.1/						Tetraneura_akinire.Augustus.updated_w_annots.7vii21.clean.gff3	991	952	39	10	12	1013
																0.978282	0.939783	0.0384995	0.00987167	0.011846
Hormaphis cornu							hormaphis_cornu_26Sep2017_PoQx8.fasta	PMID: 33657407	https://www.ncbi.nlm.nih.gov/datasets/genome/GCA_017140985.1/						Hcor.Augustus.updated_w_annots.29vi24.gff3	989	949	40	14	10	1013
																0.976308	0.936821	0.0394867	0.0138203	0.00987167

### Sheet: RNA
RNA seq reads used for BRAKER and manual gene annotation
Hamamelistes spinosus	Hormaphis betulae	Hormaphis hamamelidis	Schlechtendelia chinensis	Tetraneura akinire	Acyrthosiphon pisum
Sample_Hspi_exBetula_Gen2_SG_2_1_1.fastq.gz	Hbet_Fund_Carc_1G	Hham_90_2Gen_G_E01	SRR13728345	SRR18396604	SRR2648190
Sample_Hspi_exBetula_Gen2_SG_2_1_2.fastq.gz	Hbet_Fund_Carc_20G	Hham_91_2Gen_R_F01	SRR13728346	SRR18396605	SRR2648193
Sample_Hspi_exBetula_Gen2_SG_2_2_1.fastq.gz	Hbet_Fund_Carc_7G	Hham_92_2Gen_R_G01	SRR13728347	SRR18396606	SRR2648199
Sample_Hspi_exBetula_Gen2_SG_2_2_2.fastq.gz	Hbet_Fund_Head_7G	Hham_93_2Gen_G_H01	SRR13728348	SRR18396607	SRR2648205
Sample_Hspi_exBetula_Gen2_SG_2_1_1.fastq.gz	Hbet_Fund_SG_1G	Hham_95_2Gen_R_D01	SRR13728349	SRR18396608	SRR2648210
Sample_Hspi_exBetula_Gen2_SG_2_1_2.fastq.gz	Hbet_Fund_SG_20G	Hham_97_2Gen_G_C01	SRR13728350	SRR18396609	SRR2648212
Sample_Hspi_exBetula_Gen2_SG_2_2_1.fastq.gz	AdSG11	Hham_fund_G_A01	SRR13728351	SRR18396610	SRR2648213
Sample_Hspi_exBetula_Gen2_SG_2_2_2.fastq.gz	AdSG12	Hham_fund_R_B01	SRR13728352	SRR18396611	SRR2648282
Sample_HspiSG_exBet_20_3143_1.fastq.gz	AdSG13	Sample_G1B	SRR13728353	SRR18396612	SRR2648536
Sample_HspiSG_exBet_20_3143_2.fastq.gz	AdSG8	Sample_G1SG	SRR13728354		SRR2648739
Sample_HspiSG_exBet_20_3145_1.fastq.gz	Hbet_Fund_Carc_1G	Sample_G2B	SRR13728355		SRR2648756
Sample_HspiSG_exBet_20_3145_2.fastq.gz	Hbet_Fund_Carc_20G	Sample_G2SG	SRR13728356		SRR2648758
Sample_Hspi_exBetula_F_SG_1_1.fastq.gz	Hbet_Fund_Carc_7G	Sample_G3B	SRR13728357		SRR2648760
Sample_Hspi_exBetula_F_SG_1_2.fastq.gz	Hbet_Fund_Head_7G	Sample_G3SG	SRR13728358		SRR2648761
Sample_Hspi_exBetula_F_SG_2_1.fastq.gz	Hbet_Fund_SG_1G	Sample_R1SG	SRR13728359		SRR2648763
Sample_Hspi_exBetula_F_SG_2_2.fastq.gz	Hbet_Fund_SG_20G	Sample_R2B	SRR13728360		SRR2648764
Sample_Hspi_exBetula_F_SG_3_1.fastq.gz	Hbet_nymphs_15	Sample_R2SG	SRR13728361		SRR2648767
Sample_Hspi_exBetula_F_SG_3_2.fastq.gz	Hbet_nymphs_1	Sample_R3B	SRR13728362		SRR2648770
Sample_Hspi_exBetula_F_SG_1_1.fastq.gz		Sample_R3SG	SRR13728363		SRR2648772
Sample_Hspi_exBetula_F_SG_1_2.fastq.gz			SRR13728364		SRR2648773
Sample_Hspi_exBetula_F_SG_2_1.fastq.gz			SRR13728365		SRR2648775
Sample_Hspi_exBetula_F_SG_2_2.fastq.gz			SRR13728366		SRR2648776
Sample_Hspi_exBetula_F_SG_3_1.fastq.gz			SRR13728367		SRR2648777
Sample_Hspi_exBetula_F_SG_3_2.fastq.gz			SRR13728368		SRR2648778
Hspi_JRC18_6_emig_D02_1.fastq.gz			SRR13728369		SRR2648779
Hspi_JRC18_6_emig_D02_2.fastq.gz			SRR13728370		SRR2648780
Q8.A03.Sample_Hspin_2ndGen_1stinst_SG_10_1.fastq.gz			SRR13728371		SRR2648781
Q8.A03.Sample_Hspin_2ndGen_1stinst_SG_10_2.fastq.gz					SRR2648783
Q8.B03.Sample_Hspin_2ndGen_1stinst_SG_11_1.fastq.gz					SRR2648784
Q8.B03.Sample_Hspin_2ndGen_1stinst_SG_11_2.fastq.gz					SRR2648785
Sample_Hspi_alate_ex_Hamamelis_1st_SG_17_1.fastq.gz					SRR2656040
Sample_Hspi_alate_ex_Hamamelis_1st_SG_17_2.fastq.gz					SRR2656041
Sample_Hspi_alate_ex_Hamamelis_1st_SG_18_1.fastq.gz					SRR2656042
Sample_Hspi_alate_ex_Hamamelis_1st_SG_18_2.fastq.gz					SRR2656043
Sample_Hspi_alate_ex_Hamamelis_2nd_SG_14_1.fastq.gz					SRR2656047
Sample_Hspi_alate_ex_Hamamelis_2nd_SG_14_2.fastq.gz					SRR2656051
Sample_Hspi_alate_ex_Hamamelis_2ns_SG_13_1.fastq.gz					SRR2658820
Sample_Hspi_alate_ex_Hamamelis_2ns_SG_13_2.fastq.gz					SRR2658970
Sample_Hspi_alate_ex_Hamamelis_3rd_SG_10_1.fastq.gz					SRR2659125
Sample_Hspi_alate_ex_Hamamelis_3rd_SG_10_2.fastq.gz					SRR2659274
Sample_Hspi_alate_ex_Hamamelis_3rd_SG_9_1.fastq.gz					SRR2659278
Sample_Hspi_alate_ex_Hamamelis_3rd_SG_9_2.fastq.gz					SRR2659279
Sample_Hspi_alate_ex_Hamamelis_4th_SG_4_1.fastq.gz					SRR2659280
Sample_Hspi_alate_ex_Hamamelis_4th_SG_4_2.fastq.gz					SRR2659292
Sample_Hspi_alate_ex_Hamamelis_4th_SG_7_1.fastq.gz					SRR2659294
Sample_Hspi_alate_ex_Hamamelis_4th_SG_7_2.fastq.gz					SRR2659299
Sample_Hspi_alate_ex_Hamamelis_1st_SG_17_1.fastq.gz					SRR2659300
Sample_Hspi_alate_ex_Hamamelis_1st_SG_17_2.fastq.gz					SRR2659301
Sample_Hspi_alate_ex_Hamamelis_1st_SG_18_1.fastq.gz					SRR2659323
Sample_Hspi_alate_ex_Hamamelis_1st_SG_18_2.fastq.gz					SRR2659328
Sample_Hspi_alate_ex_Hamamelis_2nd_SG_14_1.fastq.gz					SRR2659329
Sample_Hspi_alate_ex_Hamamelis_2nd_SG_14_2.fastq.gz					SRR2659330
Sample_Hspi_alate_ex_Hamamelis_2ns_SG_13_1.fastq.gz					SRR9160190
Sample_Hspi_alate_ex_Hamamelis_2ns_SG_13_2.fastq.gz					SRR9160189
Sample_Hspi_alate_ex_Hamamelis_3rd_SG_10_1.fastq.gz					SRR9160188
Sample_Hspi_alate_ex_Hamamelis_3rd_SG_10_2.fastq.gz					SRR1825369
Sample_Hspi_alate_ex_Hamamelis_3rd_SG_9_1.fastq.gz					SRR1825370
Sample_Hspi_alate_ex_Hamamelis_3rd_SG_9_2.fastq.gz					SRR1825371
Sample_Hspi_alate_ex_Hamamelis_4th_SG_4_1.fastq.gz					SRR1825372
Sample_Hspi_alate_ex_Hamamelis_4th_SG_4_2.fastq.gz					SRR1825373
Sample_Hspi_alate_ex_Hamamelis_4th_SG_7_1.fastq.gz					SRR1825374
Sample_Hspi_alate_ex_Hamamelis_4th_SG_7_2.fastq.gz					SRR7037541
Hspi_JRC18_6_7_8_fund_E02_1.fastq.gz					SRR7037542
Hspi_JRC18_6_7_8_fund_E02_2.fastq.gz					SRR7037543
Sample_HspiCa_20_3098_1.fastq.gz					SRR7037544
Sample_HspiCa_20_3098_2.fastq.gz					SRR924118
Sample_HspiCa_20_3108_1.fastq.gz					SRR924106
Sample_HspiCa_20_3108_2.fastq.gz					SRR8491981
Sample_HspiCa_20_3109_1.fastq.gz					SRR8491980
Sample_HspiCa_20_3109_2.fastq.gz					SRR8491979
Sample_spinosus_whole_1st_I_1.fastq.gz					SRR8491978
Sample_spinosus_whole_1st_I_2.fastq.gz					SRR8491977
Sample_HspiSGexHam_20_3098_1.fastq.gz					SRR8491976
Sample_HspiSGexHam_20_3098_2.fastq.gz					SRR2182090
Sample_HspiSGexHam_20_3108_1.fastq.gz					SRR1793299
Sample_HspiSGexHam_20_3108_2.fastq.gz
Sample_HspiSGexHam_20_3109_1.fastq.gz
Sample_HspiSGexHam_20_3109_2.fastq.gz
Sample_spinosus_1st_III_1.fastq.gz
Sample_spinosus_1st_III_2.fastq.gz
Sample_spinosus_1st_II_1.fastq.gz
Sample_spinosus_1st_II_2.fastq.gz
Sample_spinosus_1st_I_1.fastq.gz
Sample_spinosus_1st_I_2.fastq.gz
